# Neutrophils reprograms the bone marrow to impair T-cell immunity during tuberculosis

**DOI:** 10.1101/2022.06.28.498035

**Authors:** Mohd. Saqib, Elizabeth McDonough, Shreya Das, Zhongshan Cheng, Poornima Sankar, Fuxiang Li, Qianting Yang, Yuzhong Xu, Weifei Wang, Xinchun Chen, Anil K Ojha, Fiona Ginty, Yi Cai, Bibhuti B Mishra

## Abstract

*Mycobacterium tuberculosis* (Mtb) infection induces persistent influx of neutrophils that associates with poor bacterial control and clinical outcome from tuberculosis (TB). Although implicated in TB pathology, the mechanism by which these cells contribute to pathogenesis is poorly understood. Using Cell-DIVE multiplexed immunofluorescence imaging and spatial analysis of inflammatory TB lesions, we demonstrated that persistent neutrophil infiltration affects the spatiotemporal organization of T-lymphocytes and impairs their function. Instead of directly suppressing T-cells, neutrophils produce granulocyte colony stimulating factor (CSF3/G-CSF) that collaborates with type I interferon (IFN-I) to promote a granulocyte-skewed hematopoiesis impacting T-lymphocyte production. Importantly, neutrophil-intrinsic IFN-I receptor 1 (IFNAR1) is both necessary and sufficient to promote pathologic granulopoiesis. Finally, inhibition of IFNAR1-signaling alone mitigates immunopathogenesis by restoring hematopoietic equilibrium. Collectively, our work uncovers a potential immunevasion strategy by which virulent Mtb strains induce IFN-I to generate pathogen-permissive neutrophils that produce G-CSF and sustain pathogenic hematopoiesis to impair T-cell immunity during TB.
