## Supplementary material for "Neutrophils reprograms the bone marrow to impair T-cell immunity during tuberculosis": Information of human cohorts used in the study

### Sheet: Sheet1
Supplementary Figure 1
Study cohorts	Subject	Case No.	Sex (M/F)	Age (range)
Ia	HC	100	53/47	33.5(18-64)
	TB	102	69/33	39.7 (17-66)
II	HC	20	12/8	35.5 (22-50)
	LTBI	20	10/10	32.7(20-46)
	TB	20	13/7	37.8 (24-55)
IIIb	TB	216	137/76	34.2 (18-60)
a Related to figure 1a-c, and extended data Fig.1e-f TB patients include 25 AFB- and 77 AFB+ patients.
