## Supplementary material for "Neutrophils reprograms the bone marrow to impair T-cell immunity during tuberculosis": Reagents and resources used in the study

### Sheet: Antibodies
Name	Description	Clone/Identifier	Source	Catalog/Accession.
Antibodies	Antibodies
CD45-FITC	Anti-mouse CD45	30-F11	Biolegend	103108
CD45.1-APC	Anti-mouse CD45.1	A20	Biolegend	110714
CD45.2-PE	Anti-mouse CD45.2	104	Biolegend	109808
CD44-PECY7	Anti-mouse CD44	IM7	BD Biosciences	560569
CD11b-Percycy5.5	Anti-mouse/human CD11b	M1/70	Biolegend	101228
Gr-1	Anti-mouse Ly-6G/Ly-6C (Gr-1) Antibody	RB6-8C5	Biolegend	108412
Ly6G	Anti-mouse Ly-6G	1A8	Biolegend	127613
Ly6C	Anti-mouse Ly-6C	HK1.4	Biolegend	128005
CD3 T cells-FITC	Anti-mouse CD3	17A2	Biolegend	100204
CD4 -Prcpcy5.5	Anti-mouse CD4	GK1.5	Biolegend	100434
CD8 -A700	Anti-mouse CD8	53-6.7	Biolegend	100730
B Cells	Anti-mouse CD19	1D3/CD19	Biolegend	152407
B Cells-FITC	Anti-mouse/human CD45R/B220	RA3-6B2	Biolegend	103206
Ter119-FITC	Anti-mouse TER-119/Erythroid cells	TER-119	Biolegend	116206
NK1.1-FITC	Anti-mouse NK1.1	PK136	Biolegend	108706
CD101-PE	CD101 Monoclonal Antibody (Moushi101)	Moushi101	invitrogen	REF# 12-1011-82
IL-2-PECY7	Anti-mouse IL-2	JES6-5H4	Biolegend	503831
IL-4-PECY7	Anti-mouse IL-4	11B11	Biolegend	504117
IFN-g-BV605	Anti-mouse IFN-γ	XMG1.2	Biolegend	505839
IL-17-FITC	Anti-mouse IL-17A	TC11-18H10.1	Biolegend	506907
IL-10 APC	Anti-mouse IL-10	JES5-16E3	Biolegend	505009
TGF-β1-APC	Anti-mouse LAP(TGF-β1)	TW7-16B4	Biolegend	141405
Ki-67-PE	Anti-mouse Ki-67	16A8	Biolegend	652404
RORγ-PE	Anti-mouse ROR gamma (t)	B2D	invitrogen	REF# 12-6981-80
T-bet-A647	Anti-T-bet	4B10	Biolegend	644803
Tim-3-APC	Anti-mouse CD366 (Tim-3)	B8.2C12	Biolegend	134007
STAT-3-A647	Anti-STAT3 Phospho (Tyr705)	13A3-1	Biolegend	651007
GATA3-Percpcy5.5	Anti-GATA3	16E10A23	Biolegend	653811
PD-1-A488	Anti-mouse PD-1H (VISTA)	MH5A	Biolegend	143719
PDL1-Percpcy5.5	Anti-mouse CD274 (B7-H1, PD-L1)	10F.9G2	Biolegend	124333
Lineage	Anti-mouse Lineage Cocktail	17A2; RB6-8C5; RA3-6B2; Ter-119; M1/70;	Biolegend	133310
cKIt-APC	Anti-mouse CD117 (c-kit)	ACK2	Biolegend	135108
SCA	Anti-mouse Ly-6A/E (Sca-1)	D7	Biolegend	108124
CD127	Anti-mouse CD127 (IL-7Rα)	A7R34	Biolegend	135018
CD16/32-PECY7	Anti-mouse CD16/CD32	2.4G2	BD Biosciences	560829
CD34-PE	Anti-mouse CD34	RAM34	BD Biosciences	551387
L/D	Fixable Viability Dye eFluor™ 780		Thermo Fisher	65-0865-14
CXCR2-FITC	Anti-mouse CD182 (CXCR2)	SA045E1	Biolegend	149608
CXCR4-PE	Anti-mouse CD184 (CXCR4)	1.276F12	Biolegend	146505
Ep-CAM-PE	Anti-mouse CD326 (Ep-CAM)	G8.8	Biolegend	118205
IL1R-PE	Anti-mouse CD121a (IL1R, Type1/P80)	JAMA-147	Biolegend	113505
Neutralizing antibodies	Neutralizing antibodies
Anti-GCSF	G-CSF Monoclonal Antibody (67604)	67604	invitrogen	MA5-23758
Anti-IFNAR	InvivoMAb anti-mouse IFNAR1	MAR1-5A3	BioXcell	BE00241
Anti-Ly6G	InVivoMAb anti-mouse Ly6G	1A8	BioXcell	BE0075-1
Anti-GCSFR	Mouse G-CSFR antibody/CD114	MAB6039	R&D systems
Recombinant proteins	recombinant murine G-CSF		Peprotech	250-05
	recombinant murine IL-2		Peprotech	212-12
Primary Antibodies (Immunofluorescence)	Primary Antibodies (Immunofluorescence)
	Purified anti-mouse Ly-6G Antibody	1A8	Biolegend	127602
	B220/CD45R	RA3-6B2	BD Bio	557683
	CD3	ED1	Abcam	ab31630
	CSF3 Polyclonal Antibody	polyclonal	Bioss Antibodies	Catalog #: bs-1023R
	CD31	polyclonal	R&D Systems	3628
	CD68	KP1	Abcam	ab233172
	GCSF Receptor Polyclonal Antibody	polyclonal	Bioss Antibodies	Catalog #: bs-2574R
	Cytokeratin	PCK26	Sigma	C1801
	Mtb	polyclonal	Invitrogen	PA1-73136
	SftpC	EPR19839	Abcam	ab211326
	SMA	1A4	Sigma	C6198
	Stat3_pY704	D3A7	Cell Signaling	9145
	Vimentin	D21H3	Cell Signaling	5741
SECONDARY ANTIBODIES(Immunofluorescence)	SECONDARY ANTIBODIES(Immunofluorescence)
	Goat Anti-Rabbit IgG (Cy5 ®)		abcam	ab6564
	Goat Anti-Rabbit IgG (Cy3 ®)		abcam	ab6939
	Goat Anti-Rabbit IgG (FITC)		abcam	ab6717
	Goat Anti-Rat IgG (Cy5 ®)		abcam	ab6565
	Rabbit Anti-Rat IgG (FITC)		abcam	ab6730
	Goat Anti-Rat IgG (Cy3 ®)		abcam	ab9814
	Donkey anti-Goat IgG (Alexa Fluor 568)		Life technologies	Ref# A11057
Bacterial Strains	Bacterial Strains
	Mycobacterium tuberculosis -HN878
	Mycobacterium tuberculosis -HN878-smyc mCherry
	Mycobacterium tuberculosis -HN878- YFP
	Mycobacterium tuberculosis - H37Rv
	Mycobacterium tuberculosis -Erdman
	Mycobacterium tuberculosis - Δesx-1
Chemical peptides and recombinant proteins	Chemical peptides and recombinant proteins
	BBL™ Middlebrook OADC Enrichment		BD	REF#212351
	Difco™ Middlebrook 7H9 Broth		BD	REF#: 271310
	Difco™ Middlebrook 7H10 Agar		BD	REF#: 262710
	Glycerol		Sigma	Product no. G9012
Deposited Data	Deposited Data
	Raw RNA-seq data		This paper	GEO: GSE109467
Experimental Models: Organisms/Strains	Experimental Models: Organisms/Strains
	Mouse: C57BL/6		The Jackson Laboratory	stock# 000664
	Mouse: Nos2-/- (B6.129P2-Nos2tm1Lau/J)		The Jackson Laboratory	stock#002609
	Mouse: Il1r1-/- (B6.129S7-Il1r1tm1Imx/J)		The Jackson Laboratory	stock#00003245
	Mouse: C3HeB/FeJ		The Jackson Laboratory	stock#00658
	Mouse: CD45.1 or Ly-5.1 (B6.SJL-Ptprca Pepcb/BoyJ)		The Jackson Laboratory	stock#002014
	Mouse: Ifnar1-/- ( B6(Cg)-Ifnar1tm1.2Ees/J)		The Jackson Laboratory	stock# 028288
Kits	Cell isolation /Bioplex
	MojoSort™ Mouse Neutrophil Isolation Kit		Biolegend	480058
	Dynabeads™ Mouse T-Activator CD3/CD28 for T-Cell Expansion and Activation		Thermo Fisher	REF# 11456D
	Bio-Plex Pro Mouse Cytokine 23-plex Assay		Biorad	M60009RDPD
Software and Algorithms	Software and Algorithms
	GraphPad Prism 9		GraphPad Software	http://www.graphpad.com
	FlowJo 10		TreeStar	http://flowjo.com/
	FIJI (Fiji is just ImageJ)		NIH	http://imagej.nih.gov/ij
	Gene ontology (GO)		Panther	http://geneontology.org/
	IPA		QIAGEN	www.qiagen.com
